# Design of T cell epitope-based vaccine candidate for SARS-CoV-2 targeting nucleocapsid and spike protein escape variants

**DOI:** 10.1101/2021.09.11.459907

**Authors:** Gabriel Jabbour, Samantha Rego, Vincent Nguyenkhoa, Sivanesan Dakshanamurthy

**Author notes:** Corresponding Author Dr. Sivanesan Dakshanamurthy, Ph.D, MBA.

## Abstract

The current COVID-19 pandemic continues to spread and devastate in the absence of effective treatments, warranting global concern and action. Despite progress in vaccine development, the rise of novel, increasingly infectious SARS-CoV-2 variants makes it clear that our response to the virus must continue to evolve along with it. The use of immunoinformatics provides an opportunity to rapidly and efficiently expand the tools at our disposal to combat the current pandemic and prepare for future outbreaks through epitope-based vaccine design. In this study, we validated and compared the currently available epitope prediction tools, and then used the best tools to predict T cell epitopes from SARS-CoV-2 spike and nucleocapsid proteins for use in an epitope-based vaccine. We combined the mouse MHC affinity predictor and clinical predictors such as HLA affinity, immunogenicity, antigenicity, allergenicity, toxicity and stability to select the highest quality CD8 and CD4 T cell epitopes for the common SARS-CoV-2 variants of concern suitable for further preclinical studies. We also identified variant-specific epitopes to more precisely target the Alpha, Beta, Gamma, Delta, Cluster 5 and US variants. We then modeled the 3D structures of our top 4 N and S epitopes to investigate the molecular interaction between peptide-MHC and peptide-MHC-TCR complexes. Following in vitro and in vivo validation, the epitopes identified by this study may be used in an epitope-based vaccine to protect across all current variants, as well as in variant-specific booster shots to target variants of concern. Immunoinformatics tools allowed us to efficiently predict epitopes in silico most likely to prove effective in vivo, providing a more streamlined process for vaccine development in the context of a rapidly evolving pandemic.
