## Supplementary Matarial 4 for "Design of T cell epitope-based vaccine candidate for SARS-CoV-2 targeting nucleocapsid and spike protein escape variants"

### Sheet: Sheet1
Supplementary Material 4
Regional population coverage for our top CD8 and CD4 SARS-CoV-2 epitopes for N and S proteins
population/area	Top 11 CD8 N epitopes	top 15 CD8 S epitopes	Top 1 CD4 N epitopes	top 7 CD4 S epitopes	average of 4
East Africa	0.8801	0.814	0.7199	0.9918	3.4058
West Africa	0.9339	0.8716	0.4722	0.9942	3.2719
Europe	0.9949	0.9424	0.3726	0.9968	3.3067
Central Africa	0.8259	0.7333	0.7479	0.997	3.3041
North America	0.984	0.9296	0.277	0.9997	3.1903
Oceania	0.9357	0.8092	0.4121	0.8565	3.0135
East Asia	0.9696	0.9286	0.3277	0.7813	3.0072
North Africa	0.9404	0.8525	0.4357	0.674	2.9026
Northeast Asia	0.9145	0.7677	0.3776	0.8893	2.9491
South Asia	0.9267	0.7244	0.2596	0.9813	2.892
Southwest Asia	0.8954	0.7672	0.2449	0.6361	2.5436
South America	0.8662	0.6915	0.1995	0.9854	2.7426
West Indies	0.9776	0.9354	0.5298	0.2184	2.6612
Southeast Asia	0.9045	0.8374	0.3597	0.3547	2.4563
South Africa	0.9197	0.7952	0	0.0765	1.7914
Central America	0.0644	0.0644	0.0314	0.9361	1.0963
population/area	Top 11 CD8 N epitopes	Top 15 CD8 S epitopes	Top 1 CD4 N epitope	Top 7 CD4 S epitopes	average of 4
East Africa	0.8801	0.814	0.7199	0.9918	3.4058
Europe	0.9949	0.9424	0.3726	0.9968	3.3067
Central Africa	0.8259	0.7333	0.7479	0.997	3.3041
West Africa	0.9339	0.8716	0.4722	0.9942	3.2719
North America	0.984	0.9296	0.277	0.9997	3.1903
Oceania	0.9357	0.8092	0.4121	0.8565	3.0135
East Asia	0.9696	0.9286	0.3277	0.7813	3.0072
Northeast Asia	0.9145	0.7677	0.3776	0.8893	2.9491
North Africa	0.9404	0.8525	0.4357	0.674	2.9026
South Asia	0.9267	0.7244	0.2596	0.9813	2.892
South America	0.8662	0.6915	0.1995	0.9854	2.7426
West Indies	0.9776	0.9354	0.5298	0.2184	2.6612
Southwest Asia	0.8954	0.7672	0.2449	0.6361	2.5436
Southeast Asia	0.9045	0.8374	0.3597	0.3547	2.4563
South Africa	0.9197	0.7952	0	0.0765	1.7914
Central America	0.0644	0.0644	0.0314	0.9361	1.0963
	top 11 N CD8						top 1 N CD4					top 15 S CD8						top 7 S CD4
	per region						per region					per region						per region
	population/area	Class I					population/area	Class II				population/area	Class I					population/area	Class II
		coveragea	average_hitb	pc90c				coveragea	average_hitb	pc90c			coveragea	average_hitb	pc90c				coveragea	average_hitb	pc90c
	Europe	0.9949	3.39	2.03			Central Africa	0.7479	0.99	0.4		Europe	0.9424	2.52	1.2			North America	0.9997	2.58	1.49
	North America	0.984	2.93	1.52			East Africa	0.7199	0.92	0.36		West Indies	0.9354	2.83	1.18			Central Africa	0.997	2.8	2.07
	West Indies	0.9776	2.98	1.5			West Indies	0.5298	0.62	0.21		North America	0.9296	2.6	1.13			Europe	0.9968	2.39	1.3
	East Asia	0.9696	2.59	1.29			West Africa	0.4722	0.52	0.19		East Asia	0.9286	2.35	1.12			West Africa	0.9942	2.69	1.91
	North Africa	0.9404	2.41	1.16			North Africa	0.4357	0.48	0.18		West Africa	0.8716	2.54	0.78			East Africa	0.9918	2.65	1.79
	Oceania	0.9357	1.75	1.09			Oceania	0.4121	0.45	0.17		North Africa	0.8525	2.28	0.68			South America	0.9854	2.3	1.42
	West Africa	0.9339	2.66	1.15			Northeast Asia	0.3776	0.41	0.16		Southeast Asia	0.8374	1.54	0.61			South Asia	0.9813	2.1	1.22
	South Asia	0.9267	2.14	1.09			Europe	0.3726	0.41	0.16		East Africa	0.814	2.26	0.54			Central America	0.9361	1.06	1.04
	South Africa	0.9197	2.1	1.07			Southeast Asia	0.3597	0.37	0.16		Oceania	0.8092	1.37	0.52			Northeast Asia	0.8893	1.52	0.9
	Northeast Asia	0.9145	1.73	1.04			East Asia	0.3277	0.36	0.15		South Africa	0.7952	1.99	0.49			Oceania	0.8565	1.3	0.7
	Southeast Asia	0.9045	1.57	1.01			North America	0.277	0.3	0.14		Northeast Asia	0.7677	1.42	0.43			East Asia	0.7813	1.56	0.46
	Southwest Asia	0.8954	2.1	0.96			South Asia	0.2596	0.27	0.14		Southwest Asia	0.7672	1.66	0.43			North Africa	0.674	0.92	0.31
	East Africa	0.8801	1.97	0.83			Southwest Asia	0.2449	0.26	0.13		Central Africa	0.7333	1.94	0.37			Southwest Asia	0.6361	0.84	0.27
	South America	0.8662	1.61	0.75			South America	0.1995	0.21	0.12		South Asia	0.7244	1.42	0.36			Southeast Asia	0.3547	0.43	0.15
	Central Africa	0.8259	1.89	0.57			Central America	0.0314	0.03	0.1		South America	0.6915	1.32	0.32			West Indies	0.2184	0.51	0.13
	Central America	0.0644	0.1	0.11								Central America	0.0644	0.15	0.11			South Africa	0.0765	0.08	0.11
