## Supplementary Matarial 3 for "Design of T cell epitope-based vaccine candidate for SARS-CoV-2 targeting nucleocapsid and spike protein escape variants"

### Sheet: Sheet1
Supplementary Material 3
Antigenicity, allergenicity, toxicity and stability prediction for the common and variant-specific CD4 SARS-CoV-2 epitopes for N and S proteins
Common CD4 epitopes among all studied variants of concern, with highlighted epitopes being allergenic										Common CD4 epitopes that are non-allergenic and non-toxic								Variant-specific CD4 epitopes that are non allergenic and non-toxic
Protein	Population coverage	Epitopes	common HLA restriction							Protein	Population coverage	Epitopes	common HLA restriction	Stability	Antigenicity			Protein	Variant	Epitope	HLA restriction	stability	antigenicity
N	0.454	AQFAPSASAFFGMSR	HLA-DRB1*09:01							N	0.454	AQFAPSASAFFGMSR	HLA-DRB1*09:01	unstable	antigen			N	Brazil-Japan	RDDQIGYYRRATRRI	HLA-DRB3*01:01	unstable	antigen
		IAQFAPSASAFFGMS	HLA-DRB1*09:01							N		IAQFAPSASAFFGMS	HLA-DRB1*09:01	unstable	non- antigen					SSRDDQIGYYRRATR	HLA-DRB1*03:01	unstable	antigen
		PQIAQFAPSASAFFG	HLA-DRB1*09:01							N		PQIAQFAPSASAFFG	HLA-DRB1*09:01	unstable	non-antigen					SRDDQIGYYRRATRR	HLA-DRB1*03:01	unstable	antigen
		QIAQFAPSASAFFGM	HLA-DRB1*09:01							N		QIAQFAPSASAFFGM	HLA-DRB1*09:01	stable	non-antigen				UK	LNGPQNQRNAPRITF	HLA-DRB1*13:02	stable
		WPQIAQFAPSASAFF	HLA-DRB1*09:01							N		WPQIAQFAPSASAFF	HLA-DRB1*09:01	unstable	non-antigen					SLNGPQNQRNAPRIT	HLA-DRB1*13:02	stable
		NPANNAAIVLQLPQG	HLA-DQA1*01:02, HLA-DQB1*06:02							N		NPANNAAIVLQLPQG	HLA-DQA1*01:02, HLA-DQB1*06:02	unstable	non-antigen				US-AUS	PGSSKRTSPARMAGN	HLA-DRB1*09:01	unstable
		PANNAAIVLQLPQGT	HLA-DQA1*01:02, HLA-DQB1*06:02							N		PANNAAIVLQLPQGT	HLA-DQA1*01:02, HLA-DQB1*06:02	unstable	non-antigen					STPGSSKRTSPARMA	HLA-DRB1*09:01	unstable	antigen
		RNPANNAAIVLQLPQ	HLA-DQA1*01:02, HLA-DQB1*06:02							N		RNPANNAAIVLQLPQ	HLA-DQA1*01:02, HLA-DQB1*06:02	unstable	non-antigen					TPGSSKRTSPARMAG	HLA-DRB1*09:01	unstable
		TRNPANNAAIVLQLP	HLA-DQA1*01:02, HLA-DQB1*06:02							N		TRNPANNAAIVLQLP	HLA-DQA1*01:02, HLA-DQB1*06:02	unstable	non-antigen				Indian	KKKKAYETQALPQRQ	HLA-DPA1*02:01, HLA-DPB1*14:01	stable	antigen
		GTRNPANNAAIVLQL	HLA-DQA1*01:02, HLA-DQB1*06:02							N		GTRNPANNAAIVLQL	HLA-DQA1*01:02, HLA-DQB1*06:02	stable	antigen					DKKKKAYETQALPQR	HLA-DPA1*02:01, HLA-DPB1*01:01	stable	antigen
		ANNAAIVLQLPQGTT	HLA-DQA1*01:02, HLA-DQB1*06:02							N		ANNAAIVLQLPQGTT	HLA-DQA1*01:02, HLA-DQB1*06:02	unstable	non-antigen					KKKAYETQALPQRQK	HLA-DPA1*02:01, HLA-DPB1*01:01	stable	antigen
		QIGYYRRATRRIRGG	HLA-DRB1*11:01							N		QIGYYRRATRRIRGG	HLA-DRB1*11:01	unstable	antigen					PGSSMGTSPARMAGN	HLA-DQA1*05:01, HLA-DQB1*03:01	unstable
		DDQIGYYRRATRRIR	HLA-DRB1*11:01							N		DDQIGYYRRATRRIR	HLA-DRB1*11:01	unstable	non-antigen					STPGSSMGTSPARMA	HLA-DQA1*05:01, HLA-DQB1*03:01	unstable
		DQIGYYRRATRRIRG	HLA-DRB1*11:01							N		DQIGYYRRATRRIRG	HLA-DRB1*11:01	unstable	non-antigen			S	South-African	TNGTKRFANPVLPFN	HLA-DPA1*02:01, HLA-DPB1*14:01, HLA-DRB3*02:02	unstable
		GYYRRATRRIRGGDG	HLA-DRB1*11:01							N		GYYRRATRRIRGGDG	HLA-DRB1*11:01	unstable	antigen					NGTKRFANPVLPFND	HLA-DPA1*02:01, HLA-DPB1*14:01, HLA-DRB3*02:02	unstable
		IGYYRRATRRIRGGD	HLA-DRB1*11:01							N		IGYYRRATRRIRGGD	HLA-DRB1*11:01	unstable	antigen					HTPINLVRGLPQGFS	HLA-DRB4*01:01, HLA-DRB1*11:01, HLA-DRB1*08:02, HLA-DRB1*04:05	stable	antigen
		NNAAIVLQLPQGTTL	HLA-DQA1*01:02, HLA-DQB1*06:02							S	0.9734	YRVVVLSFELLHAPA	HLA-DPA1*03:01, HLA-DPB1*04:02, HLA-DPA1*02:01, HLA-DPB1*01:01, HLA-DPA1*01:03, HLA-DPB1*02:01	stable	antigen				Brazil-Japan	LVLLPLVSSQCVNFT	HLA-DRB4*01:01, HLA-DRB1*08:02, HLA-DRB1*04:01, HLA-DRB1*15:01, HLA-DRB1*12:01, HLA-DRB1*04:05	stable	antigen
S	0.9734	YRVVVLSFELLHAPA	HLA-DPA1*03:01, HLA-DPB1*04:02, HLA-DPA1*02:01, HLA-DPB1*01:01, HLA-DPA1*01:03, HLA-DPB1*02:01							S		VVVLSFELLHAPATV	HLA-DRB1*01:01	stable	antigen					FLVLLPLVSSQCVNF	HLA-DRB1*01:01, HLA-DRB4*01:01, HLA-DRB1*08:02, HLA-DRB1*11:01, HLA-DRB1*12:01, HLA-DRB1*04:05, HLA-DRB1*15:01, HLA-DRB5*01:01, HLA-DRB1*04:01	stable	antigen
		YQPYRVVVLSFELLH	HLA-DPA1*02:01, HLA-DPB1*01:01, HLA-DPA1*01:03, HLA-DPB1*02:01							S		VVLSFELLHAPATVC	HLA-DRB1*01:01	stable	antigen					VLLPLVSSQCVNFTN	HLA-DRB4*01:01, HLA-DRB1*04:05	stable	antigen
		VVVLSFELLHAPATV	HLA-DRB1*01:01							S		VLSFELLHAPATVCG	HLA-DRB1*01:01	stable	antigen					LLPLVSSQCVNFTNR	HLA-DRB4*01:01	stable	antigen
		VVLSFELLHAPATVC	HLA-DRB1*01:01							S		TSGWTFGAGAALQIP	HLA-DRB1*09:01	stable	non-antigen					LPLVSSQCVNFTNRT	HLA-DRB4*01:01	stable	antigen
		VTQQLIRAAEIRASA	HLA-DPA1*02:01, HLA-DPB1*14:01							S		TRFQTLLALHRSYLT	HLA-DRB5*01:01	stable	non-antigen					VCEFQFCNYPFLGVY	HLA-DPA1*01:03, HLA-DPB1*04:01, HLA-DPA1*01:03, HLA-DPB1*02:01, HLA-DPA1*03:01, HLA-DPB1*04:02, HLA-DQA1*01:01, HLA-DQB1*05:01	stable
		VLSFELLHAPATVCG	HLA-DRB1*01:01							S		TFEYVSQPFLMDLEG	HLA-DPA1*01:03, HLA-DPB1*04:01	unstable	antigen					AEYVNNSYECDIPIG	HLA-DQA1*01:01, HLA-DQB1*05:01	unstable	antigen
		TSGWTFGAGAALQIP	HLA-DRB1*09:01							S		SGWTFGAGAALQIPF	HLA-DRB1*09:01	stable	non-antigen					EYVNNSYECDIPIGA	HLA-DQA1*01:01, HLA-DQB1*05:01, HLA-DRB3*01:01	stable	antigen
		TRFQTLLALHRSYLT	HLA-DRB5*01:01							S		RVVVLSFELLHAPAT	HLA-DRB1*01:01	stable	antigen					GAEYVNNSYECDIPI	HLA-DQA1*01:01, HLA-DQB1*05:01	stable	antigen
		TQSLLIVNNATNVVI	HLA-DRB1*13:02, HLA-DRB3*02:02							S		QSLLIVNNATNVVIK	HLA-DRB1*13:02, HLA-DRB3*02:02	stable	antigen				UK	KKFLPFQQFGRDIDD	HLA-DPA1*02:01, HLA-DPB1*01:01, HLA-DPA1*02:01, HLA-DPB1*05:01, HLA-DRB5*01:01, HLA-DPA1*01:03, HLA-DPB1*04:01, HLA-DPA1*01:03, HLA-DPB1*02:01	unstable	antigen
		TQQLIRAAEIRASAN	HLA-DPA1*02:01, HLA-DPB1*14:01							S		PREGVFVSNGTHWFV	HLA-DRB3*02:02	stable	non-antigen					HRRARSVASQSIIAY	HLA-DPA1*02:01, HLA-DPB1*14:01, HLA-DRB1*07:01, HLA-DRB4*01:01	unstable	antigen
		TFEYVSQPFLMDLEG	HLA-DPA1*01:03, HLA-DPB1*04:01							S		NNCTFEYVSQPFLMD	HLA-DPA1*01:03, HLA-DPB1*04:01	unstable	non-antigen					NSHRRARSVASQSII	HLA-DPA1*02:01, HLA-DPB1*14:01, HLA-DRB1*07:01	unstable
		SLLIVNNATNVVIKV	HLA-DRB1*13:02, HLA-DRB3*02:02							S		NITRFQTLLALHRSY	HLA-DRB5*01:01, HLA-DPA1*02:01, HLA-DPB1*14:01	unstable	non-antigen					AIPINFTISVTTEIL	HLA-DRB1*07:01, HLA-DRB1*09:01, HLA-DRB3*02:02, HLA-DQA1*03:01, HLA-DQB1*03:02, HLA-DRB1*04:01, HLA-DRB1*13:02, HLA-DQA1*04:01, HLA-DQB1*04:02, HLA-DQA1*05:01, HLA-DQB1*02:01, HLA-DRB1*04:05, HLA-DRB3*01:01	stable	antigen
		SKTQSLLIVNNATNV	HLA-DRB1*13:02							S		NCTFEYVSQPFLMDL	HLA-DPA1*01:03, HLA-DPB1*04:01	unstable	antigen					INFTISVTTEILPVS	HLA-DRB1*07:01, HLA-DRB1*09:01, HLA-DRB3*02:02, HLA-DQA1*03:01, HLA-DQB1*03:02, HLA-DQA1*05:01, HLA-DQB1*02:01, HLA-DPA1*02:01, HLA-DPB1*01:01, HLA-DPA1*02:01, HLA-DPB1*14:01, HLA-DRB1*04:01, HLA-DPA1*03:01, HLA-DPB1*04:02, HLA-DPA1*01:03, HLA-DPB1*04:01, HLA-DRB3*01:01	unstable	antigen
		SKRSFIEDLLFNKVT	HLA-DPA1*01:03, HLA-DPB1*04:01							S		LREFVFKNIDGYFKI	HLA-DRB5*01:01	stable	non-antigen					ISSVLNDILARLDKV	HLA-DPA1*03:01, HLA-DPB1*04:02, HLA-DRB3*01:01, HLA-DRB1*03:01, HLA-DQA1*01:01, HLA-DQB1*05:01, HLA-DRB1*13:02, HLA-DRB4*01:01, HLA-DPA1*02:01, HLA-DPB1*01:01	stable
		SGWTFGAGAALQIPF	HLA-DRB1*09:01							S		LLIVNNATNVVIKVC	HLA-DRB1*13:02, HLA-DRB3*02:02	stable	non-antigen				US	FVFLVLLPLVSIQCV	HLA-DRB1*01:01, HLA-DPA1*03:01, HLA-DPB1*04:02, HLA-DRB1*11:01, HLA-DPA1*02:01, HLA-DPB1*01:01, HLA-DRB5*01:01, HLA-DRB1*04:01, HLA-DRB1*15:01	stable	antigen
		SFELLHAPATVCGPK	HLA-DRB1*01:01							S		KRSFIEDLLFNKVTL	HLA-DPA1*01:03, HLA-DPB1*04:01	unstable	non-antigen					MFVFLVLLPLVSIQC	HLA-DRB1*01:01, HLA-DPA1*03:01, HLA-DPB1*04:02, HLA-DRB1*11:01, HLA-DPA1*02:01, HLA-DPB1*01:01, HLA-DRB5*01:01, HLA-DRB1*04:01, HLA-DRB1*15:01, HLA-DPA1*01:03, HLA-DPB1*02:01	stable	antigen
		RVVVLSFELLHAPAT	HLA-DRB1*01:01							S		ITRFQTLLALHRSYL	HLA-DRB5*01:01, HLA-DPA1*02:01, HLA-DPB1*14:01	stable	non-antigen					VLLPLVSIQCVNLTT	HLA-DRB4*01:01	stable	antigen
		REGVFVSNGTHWFVT	HLA-DRB3*02:02							S		INITRFQTLLALHRS	HLA-DRB5*01:01	unstable	antigen					LVLLPLVSIQCVNLT	HLA-DRB4*01:01	stable	antigen
		REFVFKNIDGYFKIY	HLA-DRB5*01:01							S		GWTFGAGAALQIPFA	HLA-DRB1*09:01	stable	antigen					LGVYYHKNNKSCMES	HLA-DRB3*02:02	unstable	antigen
		QSLLIVNNATNVVIK	HLA-DRB1*13:02, HLA-DRB3*02:02							S		FGEVFNATRFASVYA	HLA-DPA1*01:03, HLA-DPB1*04:01, HLA-DPA1*02:01, HLA-DPB1*14:01	stable	non-antigen				Cluster 5	GNYNYLFRLFRKSNL	HLA-DRB1*11:01, HLA-DPA1*02:01, HLA-DPB1*05:01, HLA-DRB5*01:01, HLA-DRB1*15:01, HLA-DRB1*07:01, HLA-DPA1*01:03, HLA-DPB1*02:01, HLA-DPA1*01:03, HLA-DPB1*04:01	stable
		QQLIRAAEIRASANL	HLA-DPA1*02:01, HLA-DPB1*14:01							S		CTFEYVSQPFLMDLE	HLA-DPA1*01:03, HLA-DPB1*04:01	unstable	antigen					GGNYNYLFRLFRKSN	HLA-DRB1*11:01, HLA-DPA1*02:01, HLA-DPB1*05:01, HLA-DRB5*01:01, HLA-DPA1*01:03, HLA-DPB1*02:01	stable
		QPYRVVVLSFELLHA	HLA-DPA1*03:01, HLA-DPB1*04:02, HLA-DPA1*02:01, HLA-DPB1*01:01, HLA-DPA1*01:03, HLA-DPB1*02:01							S		CPFGEVFNATRFASV	HLA-DPA1*01:03, HLA-DPB1*04:01	stable	non-antigen					NYNYLFRLFRKSNLK	HLA-DRB1*11:01, HLA-DPA1*02:01, HLA-DPB1*05:01, HLA-DRB1*15:01, HLA-DRB5*01:01, HLA-DPA1*01:03, HLA-DPB1*04:01, HLA-DRB1*07:01	stable
		QLIRAAEIRASANLA	HLA-DPA1*02:01, HLA-DPB1*14:01																	YNYLFRLFRKSNLKP	HLA-DRB1*11:01, HLA-DPA1*02:01, HLA-DPB1*05:01, HLA-DRB1*15:01, HLA-DRB5*01:01, HLA-DRB1*08:02	stable
		PYRVVVLSFELLHAP	HLA-DPA1*03:01, HLA-DPB1*04:02, HLA-DPA1*02:01, HLA-DPB1*01:01, HLA-DPA1*01:03, HLA-DPB1*02:01																	NYLFRLFRKSNLKPF	HLA-DRB1*11:01, HLA-DPA1*02:01, HLA-DPB1*05:01, HLA-DRB1*07:01, HLA-DRB1*15:01, HLA-DRB1*12:01, HLA-DRB1*08:02	stable
		PSKRSFIEDLLFNKV	HLA-DPA1*01:03, HLA-DPB1*04:01																	QPELDLFKEELDKYF	HLA-DQA1*01:01, HLA-DQB1*05:01	stable
		PREGVFVSNGTHWFV	HLA-DRB3*02:02																	DPLQPELDLFKEELD	HLA-DQA1*01:01, HLA-DQB1*05:01	unstable
		PFGEVFNATRFASVY	HLA-DPA1*01:03, HLA-DPB1*04:01																	IWLGFIAGLIAIVIV	HLA-DQA1*05:01, HLA-DQB1*03:01, HLA-DRB1*01:01, HLA-DRB1*12:01, HLA-DQA1*01:01, HLA-DQB1*05:01, HLA-DRB1*09:01, HLA-DPA1*03:01, HLA-DPB1*04:02	stable	antigen
		NNCTFEYVSQPFLMD	HLA-DPA1*01:03, HLA-DPB1*04:01																	YIWLGFIAGLIAIVI	HLA-DQA1*05:01, HLA-DQB1*03:01, HLA-DQA1*01:01, HLA-DQB1*05:01, HLA-DRB1*01:01, HLA-DRB1*12:01, HLA-DRB1*09:01, HLA-DPA1*03:01, HLA-DPB1*04:02	stable	antigen
		NLREFVFKNIDGYFK	HLA-DRB5*01:01																	GFIAGLIAIVIVTIM	HLA-DQA1*05:01, HLA-DQB1*03:01, HLA-DPA1*03:01, HLA-DPB1*04:02, HLA-DQA1*01:02, HLA-DQB1*06:02, HLA-DRB1*01:01, HLA-DRB1*12:01	stable	antigen
		NITRFQTLLALHRSY	HLA-DRB5*01:01, HLA-DPA1*02:01, HLA-DPB1*14:01																Indian	VCEFQFCNDPFLDVY	HLA-DPA1*01:03, HLA-DPB1*02:01, HLA-DQA1*01:01, HLA-DQB1*05:01, HLA-DPA1*03:01, HLA-DPB1*04:02, HLA-DPA1*01:03, HLA-DPB1*04:01, HLA-DRB3*01:01	stable
		NCTFEYVSQPFLMDL	HLA-DPA1*01:03, HLA-DPB1*04:01																	MKSEFRVYSSANNCT	HLA-DRB1*08:02, HLA-DRB1*04:05	unstable
		LSFELLHAPATVCGP	HLA-DRB1*01:01																	SWMKSEFRVYSSANN	HLA-DRB1*08:02	unstable
		LREFVFKNIDGYFKI	HLA-DRB5*01:01																	NGVQGFNCYFPLQSY	HLA-DQA1*01:01, HLA-DQB1*05:01	unstable	antigen
		LLIVNNATNVVIKVC	HLA-DRB1*13:02, HLA-DRB3*02:02																	NTSNQVAVLYQGVNC	HLA-DQA1*01:02, HLA-DQB1*06:02	stable	antigen
		LIVNNATNVVIKVCE	HLA-DRB1*13:02																	RRRARSVASQSIIAY	HLA-DPA1*02:01, HLA-DPB1*14:01, HLA-DRB1*07:01	unstable	antigen
		LIRAAEIRASANLAA	HLA-DPA1*02:01, HLA-DPB1*14:01																	SRRRARSVASQSIIA	HLA-DPA1*02:01, HLA-DPB1*14:01, HLA-DRB1*07:01	unstable	antigen
		KTQSLLIVNNATNVV	HLA-DRB1*13:02, HLA-DRB3*02:02																	NSRRRARSVASQSII	HLA-DPA1*02:01, HLA-DPB1*14:01, HLA-DRB1*07:01	unstable	antigen
		KRSFIEDLLFNKVTL	HLA-DPA1*01:03, HLA-DPB1*04:01																	GVVFLHVTYVPAHEK	HLA-DRB1*04:05	stable	antigen
		IVNNATNVVIKVCEF	HLA-DRB1*13:02																	VVFLHVTYVPAHEKN	HLA-DRB1*04:05	stable	antigen
		ITRFQTLLALHRSYL	HLA-DRB5*01:01, HLA-DPA1*02:01, HLA-DPB1*14:01																US and indian	NYNYRYRLFRKSNLK	HLA-DRB1*11:01, HLA-DPA1*02:01, HLA-DPB1*05:01	stable
		INITRFQTLLALHRS	HLA-DRB5*01:01																	YNYRYRLFRKSNLKP	HLA-DRB1*11:01, HLA-DPA1*02:01, HLA-DPB1*05:01	stable	antigen
		GYQPYRVVVLSFELL	HLA-DPA1*02:01, HLA-DPB1*01:01, HLA-DPA1*01:03, HLA-DPB1*02:01																	NYRYRLFRKSNLKPF	HLA-DRB1*11:01, HLA-DPA1*02:01, HLA-DPB1*05:01, HLA-DRB1*07:01	stable
		GWTFGAGAALQIPFA	HLA-DRB1*09:01
		GVFVSNGTHWFVTQR	HLA-DRB3*02:02
		GEVFNATRFASVYAW	HLA-DPA1*01:03, HLA-DPB1*04:01, HLA-DPA1*02:01, HLA-DPB1*14:01
		FVFKNIDGYFKIYSK	HLA-DRB5*01:01
		FGEVFNATRFASVYA	HLA-DPA1*01:03, HLA-DPB1*04:01, HLA-DPA1*02:01, HLA-DPB1*14:01
		EVFNATRFASVYAWN	HLA-DPA1*01:03, HLA-DPB1*04:01, HLA-DPA1*02:01, HLA-DPB1*14:01
		EGVFVSNGTHWFVTQ	HLA-DRB3*02:02
		EFVFKNIDGYFKIYS	HLA-DRB5*01:01
		CTFEYVSQPFLMDLE	HLA-DPA1*01:03, HLA-DPB1*04:01
		CPFGEVFNATRFASV	HLA-DPA1*01:03, HLA-DPB1*04:01
		ATRFASVYAWNRKRI	HLA-DRB5*01:01
		ADSFVIRGDEVRQIA	HLA-DRB3*01:01
