## Supplementary Matarial 2 for "Design of T cell epitope-based vaccine candidate for SARS-CoV-2 targeting nucleocapsid and spike protein escape variants"

### Sheet: CD8 epitopes
Supplementary Material 2
Immunogenicity, allergenicity, toxicity, stability and mouse MHC affinity prediction for the common and variant-specific CD8 SARS-CoV-2 epitopes for N and S proteins
Common immunogenic CD8 epitopes among all studied variants of concern, with highlighted epitopes being allergenic and the epitopes written in red being toxic												Common immunogenic, non allergenic and non-toxic CD8 epitopes among all studied variants of concern, including the mouse MHC haplotype and the instability index											All common immunogenic, non-toxic peptides						Common Immunogenic non-allergenic and non-toxic CD8 epitopes with half life and instability
Protein	Population coverage	Epitopes	common HLA restriction									Protein	Population coverage	Epitopes	common HLA restriction	mouse MHC	Instability index
N	0.9826	LSPRWYFYY	HLA-A*01:01, HLA-A*30:02, HLA-B*57:01									N	0.9846	LSPRWYFYY	HLA-A*01:01, HLA-A*30:02, HLA-B*57:01	not available	unstable
		SPRWYFYYL	HLA-B*07:02, HLA-B*08:01											SPRWYFYYL	HLA-B*07:02, HLA-B*08:01	not available	unstable						Protein	Epitopes	common HLA restriction				Protein	Epitopes	common HLA restriction	half life in mammalian reticulocytes in vitro	Instability index
		DLSPRWYFY	HLA-A*26:01, HLA-A*01:01, HLA-A*30:02, HLA-A*33:01											DLSPRWYFY	HLA-A*26:01, HLA-A*01:01, HLA-A*30:02, HLA-A*33:01	not available	unstable						N	LSPRWYFYY	HLA-A*01:01, HLA-A*30:02, HLA-B*57:01				N	LSPRWYFYY	HLA-A*01:01, HLA-A*30:02, HLA-B*57:01	5.5	unstable
		TPSGTWLTY	HLA-B*35:01, HLA-B*53:01, HLA-A*26:01, HLA-A*01:01											TPSGTWLTY	HLA-B*35:01, HLA-B*53:01, HLA-A*26:01, HLA-A*01:01	not available	stable							SPRWYFYYL	HLA-B*07:02, HLA-B*08:01					SPRWYFYYL	HLA-B*07:02, HLA-B*08:01	1.9	unstable
		NTASWFTAL	HLA-A*68:02, HLA-A*26:01, HLA-A*02:06											NTASWFTAL	HLA-A*68:02, HLA-A*26:01, HLA-A*02:06	not available	stable							DLSPRWYFY	HLA-A*26:01, HLA-A*01:01, HLA-A*30:02, HLA-A*33:01					DLSPRWYFY	HLA-A*26:01, HLA-A*01:01, HLA-A*30:02, HLA-A*33:01	1.1	unstable
		YYRRATRRI	HLA-A*24:02, HLA-A*23:01											YYRRATRRI	HLA-A*24:02, HLA-A*23:01	not available	unstable							TPSGTWLTY	HLA-B*35:01, HLA-B*53:01, HLA-A*26:01, HLA-A*01:01					TPSGTWLTY	HLA-B*35:01, HLA-B*53:01, HLA-A*26:01, HLA-A*01:01	7.2	stable
		GYYRRATRR	HLA-A*31:01, HLA-A*33:01											GYYRRATRR	HLA-A*31:01, HLA-A*33:01	not available	unstable							NTASWFTAL	HLA-A*68:02, HLA-A*26:01, HLA-A*02:06					NTASWFTAL	HLA-A*68:02, HLA-A*26:01, HLA-A*02:06	1.4	stable
		TPKDHIGTR	HLA-A*33:01											TGPEAGLPY	HLA-B*35:01	not available	unstable							YYRRATRRI	HLA-A*24:02, HLA-A*23:01					YYRRATRRI	HLA-A*24:02, HLA-A*23:01	2.8	unstable
		TGPEAGLPY	HLA-B*35:01											NNAAIVLQL	HLA-A*68:02	not available	stable							GYYRRATRR	HLA-A*31:01, HLA-A*33:01					GYYRRATRR	HLA-A*31:01, HLA-A*33:01	30	unstable
		IGYYRRATR	HLA-A*31:01, HLA-A*33:01											KTFPPTEPK	HLA-A*11:01, HLA-A*03:01, HLA-A*30:01, HLA-A*31:01, HLA-A*68:01, HLA-A*32:01	not available	unstable							TPKDHIGTR	HLA-A*33:01					TGPEAGLPY	HLA-B*35:01	7.2	unstable
		NPANNAAIV	HLA-B*51:01											NVTQAFGRR	HLA-A*68:01, HLA-A*33:01	not available	unstable							TGPEAGLPY	HLA-B*35:01					NNAAIVLQL	HLA-A*68:02	1.4	stable
		NNAAIVLQL	HLA-A*68:02											NFGDQELIR	HLA-A*33:01	not available	stable							IGYYRRATR	HLA-A*31:01, HLA-A*33:01					KTFPPTEPK	HLA-A*11:01, HLA-A*03:01, HLA-A*30:01, HLA-A*31:01, HLA-A*68:01, HLA-A*32:01	1.3	unstable
		KTFPPTEPK	HLA-A*11:01, HLA-A*03:01, HLA-A*30:01, HLA-A*31:01, HLA-A*68:01, HLA-A*32:01											GMSRIGMEV	HLA-A*02:03, HLA-A*02:01	not available	unstable							NPANNAAIV	HLA-B*51:01					NVTQAFGRR	HLA-A*68:01, HLA-A*33:01	1.4	unstable
		NVTQAFGRR	HLA-A*68:01, HLA-A*33:01											ELIRQGTDY	HLA-A*26:01, HLA-B*15:01	not available	stable							NNAAIVLQL	HLA-A*68:02					NFGDQELIR	HLA-A*33:01	1.4	stable
		LPAADLDDF	HLA-B*35:01, HLA-B*53:01											LPNNTASWF	HLA-B*53:01, HLA-B*35:01, HLA-B*07:02	not available	stable							KTFPPTEPK	HLA-A*11:01, HLA-A*03:01, HLA-A*30:01, HLA-A*31:01, HLA-A*68:01, HLA-A*32:01					GMSRIGMEV	HLA-A*02:03, HLA-A*02:01	30	unstable
		LTYTGAIKL	HLA-A*68:02, HLA-A*32:01											KDLSPRWYF	HLA-B*44:02, HLA-A*32:01, HLA-B*44:03	not available	unstable							NVTQAFGRR	HLA-A*68:01, HLA-A*33:01					ELIRQGTDY	HLA-A*26:01, HLA-B*15:01	1	stable
		NFGDQELIR	HLA-A*33:01											AGLPYGANK	HLA-A*30:01, HLA-A*11:01	not available	stable							LPAADLDDF	HLA-B*35:01, HLA-B*53:01					LPNNTASWF	HLA-B*53:01, HLA-B*35:01, HLA-B*07:02	5.5	stable
		GMSRIGMEV	HLA-A*02:03, HLA-A*02:01											EVTPSGTWL	HLA-A*68:02, HLA-A*26:01	not available	stable							LTYTGAIKL	HLA-A*68:02, HLA-A*32:01					KDLSPRWYF	HLA-B*44:02, HLA-A*32:01, HLA-B*44:03	1.3	unstable
		ELIRQGTDY	HLA-A*26:01, HLA-B*15:01											ATKAYNVTQ	HLA-A*30:01	not available	stable							NFGDQELIR	HLA-A*33:01					AGLPYGANK	HLA-A*30:01, HLA-A*11:01	4.4	stable
		LPNNTASWF	HLA-B*53:01, HLA-B*35:01, HLA-B*07:02											DAALALLLL	HLA-B*51:01, HLA-A*68:02	not available	stable							GMSRIGMEV	HLA-A*02:03, HLA-A*02:01					EVTPSGTWL	HLA-A*68:02, HLA-A*26:01	1	stable
		KDLSPRWYF	HLA-B*44:02, HLA-A*32:01, HLA-B*44:03											RIRGGDGKM	HLA-B*07:02	not available	stable							ELIRQGTDY	HLA-A*26:01, HLA-B*15:01					ATKAYNVTQ	HLA-A*30:01	4.4	stable
		QTVTLLPAA	HLA-A*68:02											AYNVTQAFGR	HLA-A*31:01	not available	stable							LPNNTASWF	HLA-B*53:01, HLA-B*35:01, HLA-B*07:02					DAALALLLL	HLA-B*51:01, HLA-A*68:02	1.1	stable
		AGLPYGANK	HLA-A*30:01, HLA-A*11:01											DLSPRWYFYY	HLA-A*26:01	not available	unstable							KDLSPRWYF	HLA-B*44:02, HLA-A*32:01, HLA-B*44:03					RIRGGDGKM	HLA-B*07:02	1	stable
		KHWPQIAQF	HLA-A*23:01, HLA-A*24:02, HLA-A*32:01											EAGLPYGANK	HLA-A*68:01	not available	stable							QTVTLLPAA	HLA-A*68:02					AYNVTQAFGR	HLA-A*31:01	4.4	stable
		EVTPSGTWL	HLA-A*68:02, HLA-A*26:01											KDLSPRWYFY	HLA-A*30:02	not available	unstable							AGLPYGANK	HLA-A*30:01, HLA-A*11:01					DLSPRWYFYY	HLA-A*26:01	1.1	unstable
		ASAFFGMSR	HLA-A*11:01, HLA-A*31:01, HLA-A*68:01, HLA-A*03:01											KTFPPTEPKK	HLA-A*03:01, HLA-A*11:01, HLA-A*30:01, HLA-A*31:01, HLA-A*68:01	not available	unstable							KHWPQIAQF	HLA-A*23:01, HLA-A*24:02, HLA-A*32:01					EAGLPYGANK	HLA-A*68:01	1	stable
		GTRNPANNA	HLA-A*30:01											MEVTPSGTWL	HLA-B*40:01, HLA-B*44:03, HLA-B*44:02	not available	stable							EVTPSGTWL	HLA-A*68:02, HLA-A*26:01					KDLSPRWYFY	HLA-A*30:02	1.3	unstable
		ATKAYNVTQ	HLA-A*30:01											QELIRQGTDY	HLA-B*44:03, HLA-B*44:02	not available	stable							ASAFFGMSR	HLA-A*11:01, HLA-A*31:01, HLA-A*68:01, HLA-A*03:01					KTFPPTEPKK	HLA-A*03:01, HLA-A*11:01, HLA-A*30:01, HLA-A*31:01, HLA-A*68:01	1.3	unstable
		DAALALLLL	HLA-B*51:01, HLA-A*68:02											SASAFFGMSR	HLA-A*68:01	not available	unstable							GTRNPANNA	HLA-A*30:01					MEVTPSGTWL	HLA-B*40:01, HLA-B*44:03, HLA-B*44:02	30	stable
		RIRGGDGKM	HLA-B*07:02											VTPSGTWLTY	HLA-A*01:01, HLA-B*35:01, HLA-A*30:02, HLA-B*53:01, HLA-A*26:01	not available	stable							ATKAYNVTQ	HLA-A*30:01					QELIRQGTDY	HLA-B*44:03, HLA-B*44:02	0.8	stable
		ATEGALNTPK	HLA-A*11:01											YKTFPPTEPK	HLA-A*11:01, HLA-A*68:01, HLA-A*03:01, HLA-A*30:01	not available	unstable							DAALALLLL	HLA-B*51:01, HLA-A*68:02					SASAFFGMSR	HLA-A*68:01	1.9	unstable
		AYNVTQAFGR	HLA-A*31:01									S	0.9202	ADAGFIKQY	HLA-B*44:02, HLA-B*44:03	not available	stable							RIRGGDGKM	HLA-B*07:02					VTPSGTWLTY	HLA-A*01:01, HLA-B*35:01, HLA-A*30:02, HLA-B*53:01, HLA-A*26:01	100	stable
		DLSPRWYFYY	HLA-A*26:01											AEIRASANL	HLA-B*40:01, HLA-B*44:03, HLA-B*44:02	not available	stable							ATEGALNTPK	HLA-A*11:01					YKTFPPTEPK	HLA-A*11:01, HLA-A*68:01, HLA-A*03:01, HLA-A*30:01	2.8	unstable
		EAGLPYGANK	HLA-A*68:01											AEVQIDRLI	HLA-B*44:03, HLA-B*44:02, HLA-B*40:01	not available	stable							AYNVTQAFGR	HLA-A*31:01				S	ADAGFIKQY	HLA-B*44:02, HLA-B*44:03	4.4	stable
		GTGPEAGLPY	HLA-A*01:01, HLA-A*30:02											DAVRDPQTL	HLA-B*51:01	not available	stable							DLSPRWYFYY	HLA-A*26:01					AEIRASANL	HLA-B*40:01, HLA-B*44:03, HLA-B*44:02	4.4	stable
		KDLSPRWYFY	HLA-A*30:02											FIAGLIAIV	HLA-A*02:03, HLA-A*02:06	not available	stable							EAGLPYGANK	HLA-A*68:01					AEVQIDRLI	HLA-B*44:03, HLA-B*44:02, HLA-B*40:01	4.4	stable
		KFPRGQGVPI	HLA-B*07:02											FTISVTTEI	HLA-A*68:02, HLA-A*02:06	not available	unstable							GTGPEAGLPY	HLA-A*01:01, HLA-A*30:02					DAVRDPQTL	HLA-B*51:01	1.1	stable
		KTFPPTEPKK	HLA-A*03:01, HLA-A*11:01, HLA-A*30:01, HLA-A*31:01, HLA-A*68:01											GEVFNATRF	HLA-B*44:03, HLA-B*44:02	not available	stable							KDLSPRWYFY	HLA-A*30:02					FIAGLIAIV	HLA-A*02:03, HLA-A*02:06	1.1	stable
		MEVTPSGTWL	HLA-B*40:01, HLA-B*44:03, HLA-B*44:02											HWFVTQRNF	HLA-A*23:01, HLA-A*24:02	not available	stable							KFPRGQGVPI	HLA-B*07:02					FTISVTTEI	HLA-A*68:02, HLA-A*02:06	1.1	unstable
		NNTASWFTAL	HLA-A*68:02											INITRFQTL	HLA-B*08:01	not available	unstable							KTFPPTEPKK	HLA-A*03:01, HLA-A*11:01, HLA-A*30:01, HLA-A*31:01, HLA-A*68:01					GEVFNATRF	HLA-B*44:03, HLA-B*44:02	30	stable
		NPANNAAIVL	HLA-B*07:02											KEIDRLNEV	HLA-B*40:01	not available	stable							MEVTPSGTWL	HLA-B*40:01, HLA-B*44:03, HLA-B*44:02					HWFVTQRNF	HLA-A*23:01, HLA-A*24:02	3.5	stable
		NQRNAPRITF	HLA-B*15:01											LAGTITSGW	HLA-B*58:01, HLA-B*57:01, HLA-B*53:01	not available	stable							NNTASWFTAL	HLA-A*68:02					INITRFQTL	HLA-B*08:01	20	unstable
		NTPKDHIGTR	HLA-A*33:01, HLA-A*68:01											LPFNDGVYF	HLA-B*35:01, HLA-B*53:01, HLA-B*51:01	not available	unstable							NPANNAAIVL	HLA-B*07:02					KEIDRLNEV	HLA-B*40:01	1.3	stable
		QELIRQGTDY	HLA-B*44:03, HLA-B*44:02											LTDEMIAQY	HLA-A*01:01, HLA-A*30:02	not available	stable							NQRNAPRITF	HLA-B*15:01					LAGTITSGW	HLA-B*58:01, HLA-B*57:01, HLA-B*53:01	5.5	stable
		SASAFFGMSR	HLA-A*68:01											NASVVNIQK	HLA-A*68:01	not available	unstable							NTPKDHIGTR	HLA-A*33:01, HLA-A*68:01					LPFNDGVYF	HLA-B*35:01, HLA-B*53:01, HLA-B*51:01	5.5	unstable
		TKAYNVTQAF	HLA-B*35:01											NTQEVFAQV	HLA-A*68:02	not available	stable							QELIRQGTDY	HLA-B*44:03, HLA-B*44:02					LTDEMIAQY	HLA-A*01:01, HLA-A*30:02	5.5	stable
		VTPSGTWLTY	HLA-A*01:01, HLA-B*35:01, HLA-A*30:02, HLA-B*53:01, HLA-A*26:01											PYRVVVLSF	HLA-A*23:01, HLA-A*24:02	not available	stable							SASAFFGMSR	HLA-A*68:01					NASVVNIQK	HLA-A*68:01	1.4	unstable
		YKHWPQIAQF	HLA-A*23:01											QLTPTWRVY	HLA-A*30:02, HLA-B*15:01	not available	stable							TKAYNVTQAF	HLA-B*35:01					NTQEVFAQV	HLA-A*68:02	1.4	stable
		YKTFPPTEPK	HLA-A*11:01, HLA-A*68:01, HLA-A*03:01, HLA-A*30:01											QPRTFLLKY	HLA-B*35:01	not available	stable							VTPSGTWLTY	HLA-A*01:01, HLA-B*35:01, HLA-A*30:02, HLA-B*53:01, HLA-A*26:01					PYRVVVLSF	HLA-A*23:01, HLA-A*24:02	20	stable
S	0.9821	ADAGFIKQY	HLA-B*44:02, HLA-B*44:03											RSFIEDLLF	HLA-B*58:01, HLA-B*57:01, HLA-A*32:01	not available	unstable							YKHWPQIAQF	HLA-A*23:01					QLTPTWRVY	HLA-A*30:02, HLA-B*15:01	0.8	stable
		AEIRASANL	HLA-B*40:01, HLA-B*44:03, HLA-B*44:02											SANNCTFEY	HLA-A*30:02, HLA-B*35:01	not available	unstable							YKTFPPTEPK	HLA-A*11:01, HLA-A*68:01, HLA-A*03:01, HLA-A*30:01					QPRTFLLKY	HLA-B*35:01	0.8	stable
		AEVQIDRLI	HLA-B*44:03, HLA-B*44:02, HLA-B*40:01											VVFLHVTYV	HLA-A*02:03, HLA-A*02:06, HLA-A*68:02, HLA-A*02:01	not available	stable						S	ADAGFIKQY	HLA-B*44:02, HLA-B*44:03					RSFIEDLLF	HLA-B*58:01, HLA-B*57:01, HLA-A*32:01	1	unstable
		ATRFASVYA	HLA-A*30:01											WTAGAAAYY	HLA-A*26:01, HLA-A*01:01	not available	stable							AEIRASANL	HLA-B*40:01, HLA-B*44:03, HLA-B*44:02					SANNCTFEY	HLA-A*30:02, HLA-B*35:01	1.9	unstable
		DAVRDPQTL	HLA-B*51:01											YQPYRVVVL	HLA-B*08:01	not available	stable							AEVQIDRLI	HLA-B*44:03, HLA-B*44:02, HLA-B*40:01					VVFLHVTYV	HLA-A*02:03, HLA-A*02:06, HLA-A*68:02, HLA-A*02:01	100	stable
		DISGINASV	HLA-A*68:02											EILDITPCSF	HLA-A*26:01	not available	stable							ATRFASVYA	HLA-A*30:01					WTAGAAAYY	HLA-A*26:01, HLA-A*01:01	2.8	stable
		EVFNATRFA	HLA-A*68:02											KLNDLCFTNV	HLA-A*02:03	not available	stable							DAVRDPQTL	HLA-B*51:01					YQPYRVVVL	HLA-B*08:01	2.8	stable
		FERDISTEI	HLA-B*40:01											KSFTVEKGIY	HLA-A*30:02	not available	stable							DISGINASV	HLA-A*68:02					EILDITPCSF	HLA-A*26:01	1	stable
		FIAGLIAIV	HLA-A*02:03, HLA-A*02:06											LADAGFIKQY	HLA-A*01:01	not available	stable							EVFNATRFA	HLA-A*68:02					KLNDLCFTNV	HLA-A*02:03	1.3	stable
		FTISVTTEI	HLA-A*68:02, HLA-A*02:06											LPIGINITRF	HLA-B*53:01, HLA-B*35:01	not available	unstable							FERDISTEI	HLA-B*40:01					KSFTVEKGIY	HLA-A*30:02	1.3	stable
		GEVFNATRF	HLA-B*44:03, HLA-B*44:02											NFTISVTTEI	HLA-A*68:02	not available	stable							FIAGLIAIV	HLA-A*02:03, HLA-A*02:06					LADAGFIKQY	HLA-A*01:01	5.5	stable
		GTHWFVTQR	HLA-A*31:01, HLA-A*68:01, HLA-A*11:01											SSANNCTFEY	HLA-A*01:01	not available	unstable							FTISVTTEI	HLA-A*68:02, HLA-A*02:06					LPIGINITRF	HLA-B*53:01, HLA-B*35:01	5.5	unstable
		GTITSGWTF	HLA-A*32:01											VLPFNDGVYF	HLA-B*53:01	not available	stable							GEVFNATRF	HLA-B*44:03, HLA-B*44:02					NFTISVTTEI	HLA-A*68:02	1.4	stable
		HWFVTQRNF	HLA-A*23:01, HLA-A*24:02																					GTHWFVTQR	HLA-A*31:01, HLA-A*68:01, HLA-A*11:01					SSANNCTFEY	HLA-A*01:01	1.9	unstable
		INITRFQTL	HLA-B*08:01																					GTITSGWTF	HLA-A*32:01					VLPFNDGVYF	HLA-B*53:01	100	stable
		KEIDRLNEV	HLA-B*40:01																					HWFVTQRNF	HLA-A*23:01, HLA-A*24:02
		LAGTITSGW	HLA-B*58:01, HLA-B*57:01, HLA-B*53:01																					INITRFQTL	HLA-B*08:01
		LPFFSNVTW	HLA-B*53:01, HLA-B*35:01																					KEIDRLNEV	HLA-B*40:01					All mouse MHC alleles for immunogenic, non allergenic and non-toxic epitopes
		LPFNDGVYF	HLA-B*35:01, HLA-B*53:01, HLA-B*51:01																					LAGTITSGW	HLA-B*58:01, HLA-B*57:01, HLA-B*53:01
		LTDEMIAQY	HLA-A*01:01, HLA-A*30:02																					LPFFSNVTW	HLA-B*53:01, HLA-B*35:01					epitope	mouse MHC	match?
		NASVVNIQK	HLA-A*68:01																					LPFNDGVYF	HLA-B*35:01, HLA-B*53:01, HLA-B*51:01					RNFINITRF	H2-Db	0
		NATNVVIKV	HLA-A*68:02, HLA-B*51:01																					LTDEMIAQY	HLA-A*01:01, HLA-A*30:02					RASANLAEV	H2-Db	0
		NATRFASVY	HLA-B*35:01																					NASVVNIQK	HLA-A*68:01					IAQYNASVV	H2-Db	0
		NIDGYFKIY	HLA-A*01:01																					NATNVVIKV	HLA-A*68:02, HLA-B*51:01					DAVRDPQTL	H2-Db	match
		NQKLIANQF	HLA-B*15:01																					NATRFASVY	HLA-B*35:01					IDAVRDPQTL	H2-Db	0
		NSFTRGVYY	HLA-A*30:02, HLA-A*26:01, HLA-A*01:01																					NIDGYFKIY	HLA-A*01:01					VTQRNFINI	H2-Db	0
		NTQEVFAQV	HLA-A*68:02																					NQKLIANQF	HLA-B*15:01					INITRFQTL	H2-Db	match
		PYRVVVLSF	HLA-A*23:01, HLA-A*24:02																					NSFTRGVYY	HLA-A*30:02, HLA-A*26:01, HLA-A*01:01					VVFLHVTYV	H2-Db	match
		QLTPTWRVY	HLA-A*30:02, HLA-B*15:01																					NTQEVFAQV	HLA-A*68:02					VNIQKNTQEV	H2-Db	0
		QPRTFLLKY	HLA-B*35:01																					PYRVVVLSF	HLA-A*23:01, HLA-A*24:02					AGLPYNNAAI	H2-Db	0
		QPTESIVRF	HLA-B*35:01, HLA-B*53:01																					QLTPTWRVY	HLA-A*30:02, HLA-B*15:01					RVYQPRTFL	H2-Db	0
		QSAPHGVVF	HLA-B*15:01, HLA-B*58:01																					QPRTFLLKY	HLA-B*35:01					FYTPSGTWL	H2-Db	0
		QYIKWPWYI	HLA-A*24:02, HLA-A*23:01																					QPTESIVRF	HLA-B*35:01, HLA-B*53:01					ISSANNCTF	H2-Db	0
		RLDKVEAEV	HLA-A*02:01																					QSAPHGVVF	HLA-B*15:01, HLA-B*58:01					FTVEKGIYL	H2-Db	0
		RSFIEDLLF	HLA-B*58:01, HLA-B*57:01, HLA-A*32:01																					QYIKWPWYI	HLA-A*24:02, HLA-A*23:01					GEVFNATRF	H2-Db	match
		SANNCTFEY	HLA-A*30:02, HLA-B*35:01																					RLDKVEAEV	HLA-A*02:01					SAFFGMSRV	H2-Db	0
		STQDLFLPF	HLA-A*32:01																					RSFIEDLLF	HLA-B*58:01, HLA-B*57:01, HLA-A*32:01					YLPNNTASW	H2-Db	0
		SVYAWNRKR	HLA-A*31:01, HLA-A*33:01, HLA-A*68:01																					SANNCTFEY	HLA-A*30:02, HLA-B*35:01					IYLADAGFI	H2-Db	0
		TLKSFTVEK	HLA-A*03:01, HLA-A*30:01, HLA-A*11:01																					STQDLFLPF	HLA-A*32:01					NIQKNTQEV	H2-Db	0
		TLLALHRSY	HLA-A*30:02, HLA-B*15:01																					SVYAWNRKR	HLA-A*31:01, HLA-A*33:01, HLA-A*68:01					RVTPSGTWL	H2-Db	0
		VVFLHVTYV	HLA-A*02:03, HLA-A*02:06, HLA-A*68:02, HLA-A*02:01																					TLKSFTVEK	HLA-A*03:01, HLA-A*30:01, HLA-A*11:01					GLPYNNAAI	H2-Db	0
		VYADSFVIR	HLA-A*33:01																					TLLALHRSY	HLA-A*30:02, HLA-B*15:01					LCFTNVKSF	H2-Db	0
		WTAGAAAYY	HLA-A*26:01, HLA-A*01:01																					VVFLHVTYV	HLA-A*02:03, HLA-A*02:06, HLA-A*68:02, HLA-A*02:01					IGEVFNATRF	H2-Db	0
		YEQYIKWPW	HLA-B*44:02, HLA-B*44:03																					VYADSFVIR	HLA-A*33:01					IGINITRF	H2-Db	0
		YLQPRTFLL	HLA-A*02:01, HLA-B*08:01, HLA-A*02:03, HLA-A*02:06																					WTAGAAAYY	HLA-A*26:01, HLA-A*01:01					QYLPIGINI	H2-Db	0
		YQPYRVVVL	HLA-B*08:01																					YEQYIKWPW	HLA-B*44:02, HLA-B*44:03					YSPRWYFYYL	H2-Db	0
		YTNSFTRGV	HLA-A*68:02																					YLQPRTFLL	HLA-A*02:01, HLA-B*08:01, HLA-A*02:03, HLA-A*02:06					VYFLTDEMI	H2-Db	0
		ATRFASVYAW	HLA-B*57:01, HLA-A*32:01																					YQPYRVVVL	HLA-B*08:01					AVRDPQTL	H2-Db	0
		EFVFKNIDGY	HLA-A*26:01																					YTNSFTRGV	HLA-A*68:02					GVYFLTDEM	H2-Db	0
		EILDITPCSF	HLA-A*26:01																					ATRFASVYAW	HLA-B*57:01, HLA-A*32:01					YLPNNTASWF	H2-Db	0
		FLPFFSNVTW	HLA-B*53:01																					EFVFKNIDGY	HLA-A*26:01					KMAYNVTQA	H2-Db	0
		KLNDLCFTNV	HLA-A*02:03																					EILDITPCSF	HLA-A*26:01					ASVVNIQKN	H2-Db	0
		KSFTVEKGIY	HLA-A*30:02																					FLPFFSNVTW	HLA-B*53:01					IAIVFTISV	H2-Db	0
		LADAGFIKQY	HLA-A*01:01																					KLNDLCFTNV	HLA-A*02:03					KMAYNVTQAF	H2-Db	0
		LLTDEMIAQY	HLA-A*01:01																					KSFTVEKGIY	HLA-A*30:02					YFYTPSGTWL	H2-Db	0
		LPFFSNVTWF	HLA-B*53:01, HLA-B*35:01																					LADAGFIKQY	HLA-A*01:01					FTISVTTEI	H2-Db	match
		LPIGINITRF	HLA-B*53:01, HLA-B*35:01																					LLTDEMIAQY	HLA-A*01:01					YAEIRASANL	H2-Db	0
		NFTISVTTEI	HLA-A*68:02																					LPFFSNVTWF	HLA-B*53:01, HLA-B*35:01					CTFEYVVFL	H2-Db	0
		NVYADSFVIR	HLA-A*68:01, HLA-A*33:01																					LPIGINITRF	HLA-B*53:01, HLA-B*35:01					FVTQRNFINI	H2-Db	0
		QYIKWPWYIW	HLA-A*23:01, HLA-A*24:02																					NFTISVTTEI	HLA-A*68:02					VLPFNDGVYF	H2-Db	match
		RVQPTESIVR	HLA-A*31:01																					NVYADSFVIR	HLA-A*68:01, HLA-A*33:01					TEPKNVTQAF	H2-Db	0
		SSANNCTFEY	HLA-A*01:01																					QYIKWPWYIW	HLA-A*23:01, HLA-A*24:02					TEPKNVTQA	H2-Db	0
		VEAEVQIDRL	HLA-B*40:01																					RVQPTESIVR	HLA-A*31:01					YNVTQDAAL	H2-Db	0
		VLPFNDGVYF	HLA-B*53:01																					SSANNCTFEY	HLA-A*01:01					FYYSPRWYF	H2-Db	0
		VQPTESIVRF	HLA-B*53:01																					VEAEVQIDRL	HLA-B*40:01					LPYNNAAIV	H2-Db	0
		YLQPRTFLLK	HLA-A*03:01																					VLPFNDGVYF	HLA-B*53:01					YVVFLHVTYV	H2-Db	0
		YTNSFTRGVY	HLA-A*01:01																					VQPTESIVRF	HLA-B*53:01					IRASANLAEV	H2-Db	0
																								YLQPRTFLLK	HLA-A*03:01					SANLAEVQI	H2-Db	0
																								YTNSFTRGVY	HLA-A*01:01					ASVVNIQKNT	H2-Db	0
																														RVVVLSFQL	H2-Db	0
																														QRNFINITRF	H2-Db	0
																														YQPRTFLL	H2-Dd	0
																														NITRFQTL	H2-Dd	0
																														LSPRWYFAGL	H2-Dd	0
																														YSPRWYFYY	H2-Dd	0
																														VTPSGTWL	H2-Dd	0
																														NATRFHWF	H2-Dd	0
																														TASWFTAL	H2-Dd	0
																														YQPYRVVVL	H2-Dd	match
																														VPYRVVVL	H2-Dd	0
																														YTPSGTWL	H2-Dd	0
																														SSANNCTF	H2-Dd	0
																														FNATRFHWF	H2-Dd	0
																														TQRNFINI	H2-Dd	0
																														QTLKEIDRL	H2-Dd	0
																														NTASWFTAL	H2-Dd	match
																														QVPYRVVVL	H2-Dd	0
																														INITRFNFTI	H2-Dd	0
																														LSFQLTPTW	H2-Dd	0
																														AGFIKQYL	H2-Dd	0
																														FINITRFQTL	H2-Dd	0
																														NFINITRF	H2-Dd	0
																														IGMEVELI	H2-Dd	0
																														LSPRWYFYY	H2-Dd	match
																														CSFKLNDL	H2-Dd	0
																														AGFIKQYAEI	H2-Dd	0
																														TWLTYYKTF	H2-Dd	0
																														AEIRASANL	H2-Dd	match
																														YSPRWYFY	H2-Dd	0
																														TGPEAGLPY	H2-Dd	match
																														YSASAFFGM	H2-Dd	0
																														SGTWLQEL	H2-Dd	0
																														ITPCSFKL	H2-Dd	0
																														QPYRVVVL	H2-Dd	0
																														RSFIEDLL	H2-Dd	0
																														SASAFFGM	H2-Dd	0
																														TNVKSFTV	H2-Dd	0
																														RWYFYYLDL	H2-Dd	0
																														AALALLLL	H2-Dd	0
																														RVYQPRTF	H2-Dd	0
																														INITRFNF	H2-Dd	0
																														SGTWLQELI	H2-Dd	0
																														RDPQTLFI	H2-Dd	0
																														VVVLSFQL	H2-Kb	0
																														INITRFQTLK	H2-Kb	0
																														QTLFIAGL	H2-Kb	0
																														CTFEYVVF	H2-Kb	0
																														TRFNFTISV	H2-Kb	0
																														VYFLTDEM	H2-Kb	0
																														AFFGMSRV	H2-Kb	0
																														TFEYVVFL	H2-Kb	0
																														INITRFNFT	H2-Kb	0
																														VVLSFQLT	H2-Kb	0
																														CTFEYVLPF	H2-Kb	0
																														SPRWYFAGL	H2-Kb	0
																														RWYFYKTF	H2-Kb	0
																														IVLQLKTF	H2-Kb	0
																														AGLPYNNA	H2-Kb	0
																														VTQAFGRDL	H2-Kb	0
																														YYYQPYRV	H2-Kb	0
																														YVLPFNDGV	H2-Kb	0
																														VFLHVTYV	H2-Kb	0
																														TASWFKDL	H2-Kb	0
																														EYVVFLHV	H2-Kb	0
																														VTYVWTAGA	H2-Kb	0
																														VVLEILDI	H2-Kb	0
																														AAYYYQPY	H2-Kb	0
																														NDLCFTNV	H2-Kb	0
																														NNCTFEYV	H2-Kb	0
																														TQEVFAQV	H2-Kb	0
																														RWYFYYEAGL	H2-Kb	0
																														TYYKTFPPT	H2-Kb	0
																														AAYYYQPYRV	H2-Kb	0
																														ITRFNFTISV	H2-Kb	0
																														KYRSFIEDL	H2-Kb	0
																														YFYYEAGL	H2-Kb	0
																														RFNFTISV	H2-Kb	0
																														KQYLPIGI	H2-Kb	0
																														RVVVLEIL	H2-Kb	0
																														VYQPRTFL	H2-Kb	0
																														FYTPSGTWL	H2-Kd	0
																														QYLPIGINI	H2-Kd	0
																														QYNASVVNI	H2-Kd	0
																														VYQPRTFL	H2-Kd	0
																														IYLADAGFI	H2-Kd	0
																														KQYLPIGINI	H2-Kd	0
																														VYFLTDEMI	H2-Kd	0
																														YYYQPYRVV	H2-Kd	0
																														YYRRATRRI	H2-Kd	0
																														YTPSGTWL	H2-Kd	0
																														WFVTQRNFI	H2-Kd	0
																														FYYSPRWYF	H2-Kd	0
																														GFIKQYAEI	H2-Kd	0
																														KYRSFIEDL	H2-Kd	0
																														YYQPYRVVV	H2-Kd	0
																														FYTPSGTWLT	H2-Kd	0
																														YLPIGINI	H2-Kd	0
																														PYGANKKDL	H2-Kd	0
																														QYAEIRASA	H2-Kd	0
																														AQYNASVVNI	H2-Kd	0
																														AYNVTQDAAL	H2-Kd	0
																														YYLDLSPRW	H2-Kd	0
																														VYQPRTFLL	H2-Kd	0
																														VYFLTDEM	H2-Kd	0
																														AYYYQPYRV	H2-Kd	0
																														RVYQPRTFL	H2-Kd	0
																														YYYQPYRV	H2-Kd	0
																														DYLPNNTAS	H2-Kd	0
																														QYLPIGINIT	H2-Kd	0
																														LFIAGLIAI	H2-Kd	0
																														RVTPSGTWL	H2-Kd	0
																														FYYEAGLPY	H2-Kd	0
																														PYNNAAIVL	H2-Kd	0
																														AYNVTQDAA	H2-Kd	0
																														NFTISVTTEI	H2-Kd	match
																														TYNTASWF	H2-Kd	0
																														GFIKQYLPI	H2-Kd	0
																														LYYRRATRRI	H2-Kd	0
																														VFTISVTTEI	H2-Kd	0
																														VFAQVPYRV	H2-Kd	0
																														YYYQPYRVVV	H2-Kd	0
																														TYYKTFPPT	H2-Kd	0
																														DYLPNNTA	H2-Kd	0
																														YNASVVNI	H2-Kd	0
																														YYQPYRVV	H2-Kd	0
																														DYLPNNTASW	H2-Kd	0
																														SFQLTPTWRV	H2-Kd	0
																														AYNVTQAF	H2-Kd	0
																														KYRSFIEDLL	H2-Kd	0
																														WYFYTPSGT	H2-Kd	0
																														YYSPRWYF	H2-Kd	0
																														GIYLADAGFI	H2-Kd	0
																														YFYYSPRWYF	H2-Kd	0
																														YYQPYRVVVL	H2-Kd	0
																														INITRFQTL	H2-Kd	0
																														GVYFLTDEMI	H2-Kd	0
																														FYTPSGTW	H2-Kd	0
																														DAVRDPQTL	H2-Kd	0
																														AYYYQPYRVV	H2-Kd	0
																														RNFINITRF	H2-Kd	0
																														YFLTDEMI	H2-Kd	0
																														YFYTPSGTW	H2-Kd	0
																														IYLADAGF	H2-Kd	0
																														NFINITRF	H2-Kd	0
																														GWLPFNDGV	H2-Kd	0
																														VPYRVVVLSF	H2-Ld	0
																														LPFNDGVYF	H2-Ld	0
																														LPNNTASWF	H2-Ld	0
																														LPIGINITRF	H2-Ld	match
																														LSFQLTPTW	H2-Ld	0
																														VPYRVVVL	H2-Ld	0
																														MAYNVTQAF	H2-Ld	0
																														IAGLIAIVF	H2-Ld	0
																														TPSGTWLTY	H2-Ld	0
																														TPCSFKLNDL	H2-Ld	0
																														VTTEIGEVF	H2-Ld	0
																														AAIVLQLKTF	H2-Ld	0
																														DPQTLFIAGL	H2-Ld	0
																														SPRWYFYKTF	H2-Ld	0
																														ISSANNCTF	H2-Ld	0
																														QPYRVVVL	H2-Ld	0
																														VLSFQLTPTW	H2-Ld	0
																														LDLSPRWYF	H2-Ld	0
																														LAGTITSGW	H2-Ld	0
																														LPFNDGVYFL	H2-Ld	0
																														LPYNNAAIVL	H2-Ld	0
																														QPYRVVVLEI	H2-Ld	0
																														IVLQLKTF	H2-Ld	0
																														KDLSPRWYF	H2-Ld	0
																														RDLSPRWYF	H2-Ld	0
																														WLPFNDGVYF	H2-Ld	0
																														TPSGTWLQEL	H2-Ld	0
																														SPRWYFYYL	H2-Ld	0
																														EPKNVTQAF	H2-Ld	0
																														YVVFLHVTY	H2-Ld	0
																														ILDITPCSF	H2-Ld	0
																														LPNNTASW	H2-Ld	0
																														TDYSASAFF	H2-Ld	0
																														MEVTPSGTW	H2-Ld	0
																														QDAALALLL	H2-Ld	0
																														RTFLLKYRSF	H2-Ld	0
																														LPYGANKKDL	H2-Ld	0
																														IGINITRFNF	H2-Ld	0
																														LPYNNAAIV	H2-Ld	0
																														VTQAFGRDL	H2-Ld	0
																														FPPTEPKKM	H2-Ld	0

### Sheet: Mouse MHC haplotype
Supplementary Material 2
Immunogenicity, allergenicity, toxicity, stability and mouse MHC affinity prediction for the common and variant-specific CD8 SARS-CoV-2 epitopes for N and S proteins
Common immunogenic, non allergenic and non-toxic CD8 epitopes that have a weak or strong binding affinity to at least one mouse MHC haplotype (for both C57BL/6 and BALB/c mouse strains)
Mice C57BL/6 or 129 strain MHC restriction
Protein	Epitopes	Mouse MHC restriction
N	NTASWFTAL	H-2-Kb
S	DAVRDPQTL	H-2-Db
	FTISVTTEI	H-2-Db
	GEVFNATRF	H-2-Db
	INITRFQTL	H-2-Db, H-2-Kb
	VVFLHVTYV	H-2-Db, H-2-Kb
	VLPFNDGVYF	H2-Db
Mice BALB/c MHC restriction
Protein	Epitopes	Mouse MHC restriction
N	KDLSPRWYF	H-2-Ld
	LPNNTASWF	H-2-Ld
	LSPRWYFYY	H-2-Dd
	NTASWFTAL	H-2-Dd
	SPRWYFYYL	H-2-Ld
	TGPEAGLPY	H-2-Dd
	TPSGTWLTY	H-2-Ld
	YYRRATRRI	H-2-Kd
S	AEIRASANL	H-2-Dd
	DAVRDPQTL	H-2-Dd, H-2-Kd
	INITRFQTL	H-2-Dd, H-2-Kd, H-2-Ld
	LAGTITSGW	H-2-Ld
	LPFNDGVYF	H-2-Ld
	VVFLHVTYV	H-2-Dd
	YQPYRVVVL	H-2-Dd
	LPIGINITRF	H2-Ld
	NFTISVTTEI	H2-Kd
Combined (C57BL/6 and BALB/c)
Protein	Epitopes	Mouse MHC restriction
N	NTASWFTAL	H-2-Kb, H-2-Dd
	LSPRWYFYY	H-2-Dd
	TGPEAGLPY	H-2-Dd
	YYRRATRRI	H-2-Kd
	LPNNTASWF	H-2-Ld
	TPSGTWLTY	H-2-Ld
	KDLSPRWYF	H-2-Ld
	SPRWYFYYL	H-2-Ld
S	AEIRASANL	H-2-Dd
	DAVRDPQTL	H-2-Db, H-2-Dd, H-2-Kd
	INITRFQTL	H-2-Db, H-2-Kb, H-2-Dd, H-2-Kd, H-2-Ld
	LAGTITSGW	H-2-Ld
	LPFNDGVYF	H-2-Ld
	VVFLHVTYV	H-2-Db, H-2-Kb, H-2-Dd
	YQPYRVVVL	H-2-Dd
	FTISVTTEI	H-2-Db
	GEVFNATRF	H-2-Db
	LPIGINITRF	H2-Ld
	NFTISVTTEI	H2-Kd
	VLPFNDGVYF	H2-Db
